# Scalable querying of human cell atlases via a foundational model reveals commonalities across fibrosis-associated macrophages

**DOI:** 10.1101/2023.07.18.549537

**Authors:** Graham Heimberg, Tony Kuo, Daryle DePianto, Tobias Heigl, Nathaniel Diamant, Omar Salem, Gabriele Scalia, Tommaso Biancalani, Shannon Turley, Jason Rock, Héctor Corrada Bravo, Josh Kaminker, Jason A. Vander Heiden, Aviv Regev

## Abstract

Single-cell RNA-seq (scRNA-seq) studies have profiled over 100 million human cells across diseases, developmental stages, and perturbations to date. A singular view of this vast and growing expression landscape could help reveal novel associations between cell states and diseases, discover cell states in unexpected tissue contexts, and relate *in vivo* cells to *in vitro* models. However, these require a common, scalable representation of cell profiles from across the body, a general measure of their similarity, and an efficient way to query these data. Here, we present SCimilarity, a metric learning framework to learn and search a unified and interpretable representation that annotates cell types and instantaneously queries for a cell state across tens of millions of profiles. We demonstrate SCimilarity on a 22.7 million cell corpus assembled across 399 published scRNA-seq studies, showing accurate integration, annotation and querying. We experimentally validated SCimilarity by querying across tissues for a macrophage subset originally identified in interstitial lung disease, and showing that cells with similar profiles are found in other fibrotic diseases, tissues, and a 3D hydrogel system, which we then repurposed to yield this cell state *in vitro*. SCimilarity serves as a foundational model for single cell gene expression data and enables researchers to query for similar cellular states across the entire human body, providing a powerful tool for generating novel biological insights from the growing Human Cell Atlas.
