## Extended Data Table 3 for "Scalable querying of human cell atlases via a foundational model reveals commonalities across fibrosis-associated macrophages"

### Sheet: FM_query_results
	tissue	disease	study	total_myeloid	fm_like	fm_fraction
105	lung	scleroderma	GSE128169	5258	1076	0.204641
102	lung	ILD	DS000011735	97245	12512	0.128665
96	lung	ILD	GSE128033	10912	1371	0.125641
123	airway	healthy	GSE146981	9	1	0.111111
93	lung	ILD	GSE143706	230	25	0.108696
100	lung	ILD	GSE122960	14562	1509	0.103626
92	lung	ILD	GSE146981	285	29	0.101754
94	lung	ILD	GSE132914	177	15	0.0847458
99	lung	ILD	GSE128169	15973	1050	0.0657359
95	lung	ILD	GSE159354	25205	1505	0.0597104
179	breast	healthy	GSE153889	42	2	0.047619
104	lung	scleroderma	GSE132771	3993	182	0.0455798
85	lung	COVID-19	GSE158127	30873	1018	0.0329738
84	lung	healthy	DS000011735	69248	2133	0.0308023
78	lung	healthy	GSE128169	15365	470	0.030589
88	lung	COVID-19	GSE149878	13686	394	0.0287885
97	lung	ILD	GSE132771	4226	111	0.026266
91	lung	COVID-19	29f92179-ca10-4309-a32b-d383d80347c1	53468	1248	0.0233411
149	female reproduction	healthy	32f2fd23-ec74-486f-9544-e5b2f41725f5	406	9	0.0221675
213	eye	cancer	GSE138433	118	2	0.0169492
216	pancreas	cancer	GSE154778	1171	11	0.00939368
204	gut	cancer	GSE166555	2493	18	0.00722022
114	heart	healthy	GSE166676	476	3	0.00630252
157	liver	cancer	GSE158356	1199	7	0.0058382
190	adrenal gland	obesity	GSE128518	1200	7	0.00583333
76	lung	healthy	GSE169471	13018	73	0.00560762
70	lung	healthy	GSE128033	14657	82	0.0055946
162	liver	Biliary atresia	GSE163650	2047	11	0.00537372
80	lung	healthy	625f6bf4-2f33-4942-962e-35243d284837	8714	41	0.00470507
127	airway	healthy	e5f58829-1a66-40b5-a624-9046778e74f5	905	4	0.00441989
74	lung	healthy	GSE145926	22650	96	0.00423841
121	vasculature	healthy	e5f58829-1a66-40b5-a624-9046778e74f5	28193	103	0.00365339
77	lung	healthy	GSE161685	3525	12	0.00340426
186	male reproduction	healthy	a3ffde6c-7ad2-498a-903c-d58e732f7470	1336	4	0.00299401
164	adipose	cancer	GSE154600	4965	12	0.00241692
68	lung	healthy	GSE158127	31406	75	0.00238808
183	spleen	healthy	e5f58829-1a66-40b5-a624-9046778e74f5	4374	10	0.00228624
163	adipose	healthy	GSE156776	448	1	0.00223214
156	liver	cancer	GSE151530	4399	9	0.00204592
178	skin	scleroderma	GSE160536	1389	2	0.00143988
61	blood	DRESS	GSE132802	2222	3	0.00135014
75	lung	healthy	GSE132771	5496	4	0.000727802
112	thymus	healthy	62ef75e4-cbea-454e-a0ce-998ec40223d3	1381	1	0.000724113
214	eye	cancer	GSE139829	4668	3	0.000642674
126	airway	healthy	03f821b4-87be-4ff4-b65a-b5fc00061da7	1860	1	0.000537634
159	liver	ILD	GSE136103	2188	1	0.000457038
117	heart	healthy	b52eb423-5d0d-4645-b217-e1c6d38b2e72	2555	1	0.000391389
125	airway	healthy	GSE158127	2733	1	0.000365898
87	lung	COVID-19	GSE145926	34397	12	0.000348868
137	brain	cancer	GSE137804	3614	1	0.000276702
173	skin	eczema	GSE153760	7725	1	0.00012945
89	lung	COVID-19	covid	19339	2	0.000103418
86	lung	COVID-19	GSE155249	56779	5	8.80607e-05
196	kidney	cancer	GSE159913	15361	1	6.50999e-05
71	lung	healthy	GSE155249	31362	2	6.37714e-05
151	liver	healthy	GSE136103	5074	0	0
131	brain	healthy	GSE148822	3015	0	0
130	airway	COVID-19	03f821b4-87be-4ff4-b65a-b5fc00061da7	1274	0	0
150	female reproduction	healthy	2902f08c-f83c-470e-a541-e463e25e5058	146	0	0
144	brain	Alzheimer's	GSE147528	246	0	0
132	brain	healthy	GSE157827	78	0	0
148	female reproduction	healthy	e5f58829-1a66-40b5-a624-9046778e74f5	236	0	0
133	brain	healthy	GSE141552	10	0	0
134	brain	healthy	DS000011731	6	0	0
143	brain	Alzheimer's	GSE148822	5653	0	0
147	female reproduction	healthy	fc77d2ae-247d-44d7-aa24-3f4859254c2c	10116	0	0
135	brain	healthy	DS000010677	12	0	0
136	brain	healthy	DS000010390	11	0	0
138	brain	cancer	GSE138794	219	0	0
139	brain	COVID-19	GSE159812	43	0	0
140	brain	MS	GSE163005	6896	0	0
141	brain	MS	GSE138266	309	0	0
142	brain	MS	DS000010390	150	0	0
145	brain	Alzheimer's	GSE157827	77	0	0
146	brain	Alzheimer's	DS000010677	66	0	0
0	bone marrow	healthy	GSE163278	1318	0	0
152	liver	healthy	GSE159977	1642	0	0
153	liver	healthy	GSE163650	1338	0	0
192	kidney	healthy	DS000010415	448	0	0
193	kidney	healthy	120e86b4-1195-48c5-845b-b98054105eec	3785	0	0
194	kidney	healthy	bcb61471-2a44-4d00-a0af-ff085512674c	139	0	0
195	kidney	healthy	13d1c580-4b17-4b2e-85c4-75b36917413f	3143	0	0
197	kidney	COVID-19	covid	754	0	0
198	gut	healthy	17481d16-ee44-49e5-bcf0-28c0780d8c4a	595	0	0
199	gut	healthy	DS000011665	11698	0	0
200	gut	healthy	62ef75e4-cbea-454e-a0ce-998ec40223d3	3094	0	0
201	gut	healthy	7681c7d7-0168-4892-a547-6f02a6430ace	332	0	0
202	gut	healthy	DS000010618	3026	0	0
203	gut	healthy	60358420-6055-411d-ba4f-e8ac80682a2e	1582	0	0
205	gut	IBD	17481d16-ee44-49e5-bcf0-28c0780d8c4a	361	0	0
206	gut	IBD	DS000011665	1626	0	0
207	gut	IBD	2b02dff7-e427-4cdc-96fb-c0f354c099aa	3	0	0
208	eye	healthy	GSE135133	344	0	0
209	eye	healthy	2f4c738f-e2f3-4553-9db2-0582a38ea4dc	1	0	0
210	eye	healthy	e5f58829-1a66-40b5-a624-9046778e74f5	109	0	0
211	eye	healthy	3472f32d-4a33-48e2-aad5-666d4631bf4c	6	0	0
212	eye	cancer	GSE158803	119	0	0
215	pancreas	healthy	51544e44-293b-4c2b-8c26-560678423380	83	0	0
217	stomach	healthy	GSE134520	63	0	0
218	stomach	cancer	GSE162115	6715	0	0
219	bladder	healthy	GSE129845	145	0	0
191	kidney	healthy	GSE140989	1143	0	0
189	male reproduction	healthy	e2a4a67f-6a18-431a-ab9c-6e77dd31cc80	98	0	0
188	male reproduction	healthy	4b54248f-2165-477c-a027-dd55082e8818	87	0	0
170	skin	healthy	GSE140956	157	0	0
154	liver	healthy	44531dd9-1388-4416-a117-af0a99de2294	2124	0	0
155	liver	cancer	GSE112271	2923	0	0
129	airway	COVID-19	GSE168215	1602	0	0
160	liver	NAFLD	GSE136103	1217	0	0
161	liver	non-alcoholic steatohepatitis	GSE159977	1960	0	0
165	adipose	obesity	GSE163830	1871	0	0
166	adipose	IBD	GSE156776	577	0	0
167	skin	healthy	GSE145095	33	0	0
168	skin	healthy	GSE155850	15685	0	0
169	skin	healthy	GSE132802	617	0	0
171	skin	healthy	GSE153760	1304	0	0
187	male reproduction	healthy	e5f58829-1a66-40b5-a624-9046778e74f5	488	0	0
172	skin	eczema	GSE158432	1530	0	0
174	skin	eczema	GSE162054	140	0	0
175	skin	hidradenitis suppurativa	GSE155850	2045	0	0
176	skin	DRESS	GSE132802	154	0	0
177	skin	LCH	GSE133704	5706	0	0
180	breast	healthy	GSE164898	769	0	0
181	breast	healthy	a3ffde6c-7ad2-498a-903c-d58e732f7470	183	0	0
182	spleen	healthy	GSE148796	142	0	0
184	spleen	healthy	4d74781b-8186-4c9a-b659-ff4dc4601d91	3296	0	0
185	male reproduction	healthy	GSE145843	228	0	0
158	liver	COVID-19	covid	2898	0	0
110	thymus	healthy	de13e3e2-23b6-40ed-a413-e9e12d7d3910	671	0	0
128	airway	healthy	barbry	52	0	0
34	blood	healthy	DS000010475	3	0	0
25	blood	healthy	GSE168732	1023	0	0
26	blood	healthy	GSE167363	3689	0	0
27	blood	healthy	GSE163668	3451	0	0
28	blood	healthy	b0cf0afa-ec40-4d65-b570-ed4ceacc6813	47840	0	0
29	blood	healthy	03f821b4-87be-4ff4-b65a-b5fc00061da7	41567	0	0
30	blood	healthy	ddfad306-714d-4cc0-9985-d9072820c530	8872	0	0
31	blood	healthy	436154da-bcf1-4130-9c8b-120ff9a888f2	92847	0	0
32	blood	healthy	combined_10x_purified	404	0	0
33	blood	healthy	5d445965-6f1a-4b68-ba3a-b8f765155d3a	1249	0	0
35	blood	cancer	GSE148190	14	0	0
124	airway	healthy	GSE143706	22	0	0
36	blood	cancer	GSE139324	15867	0	0
37	blood	cancer	GSE117824	416	0	0
38	blood	cancer	GSE139249	1680	0	0
39	blood	cancer	GSE142744	688	0	0
40	blood	cancer	GSE150930	34	0	0
41	blood	COVID-19	GSE158034	79	0	0
42	blood	COVID-19	GSE158030	1	0	0
43	blood	COVID-19	GSE166992	2821	0	0
44	blood	COVID-19	GSE163668	5377	0	0
24	blood	healthy	GSE156989	17853	0	0
23	blood	healthy	GSE166992	9858	0	0
22	blood	healthy	GSE132802	1633	0	0
21	blood	healthy	GSE130117	2549	0	0
2	bone marrow	healthy	GSE130430	1	0	0
3	bone marrow	healthy	DS000011662	14	0	0
4	bone marrow	healthy	e5f58829-1a66-40b5-a624-9046778e74f5	232	0	0
5	bone marrow	monoclonal gammopathy	GSE163278	1426	0	0
6	bone marrow	cancer	GSE163278	1888	0	0
7	bone marrow	cancer	GSE141299	27	0	0
8	bone marrow	cancer	GSE153697	871	0	0
9	bone marrow	cancer	GSE148218	309	0	0
10	bone marrow	cancer	GSE153358	7309	0	0
11	bone marrow	cancer	GSE164551	5546	0	0
12	bone marrow	essential thrombocythemia	GSE117824	1785	0	0
13	blood	healthy	GSE122703	22	0	0
14	blood	healthy	GSE139324	2822	0	0
15	blood	healthy	GSE168710	69150	0	0
16	blood	healthy	GSE161738	3684	0	0
17	blood	healthy	GSE144430	1	0	0
18	blood	healthy	GSE161329	6897	0	0
19	blood	healthy	GSE157829	1766	0	0
20	blood	healthy	GSE134004	27	0	0
45	blood	COVID-19	GSE154567	9778	0	0
46	blood	COVID-19	03f821b4-87be-4ff4-b65a-b5fc00061da7	19887	0	0
47	blood	COVID-19	ddfad306-714d-4cc0-9985-d9072820c530	67644	0	0
79	lung	healthy	GSE135893	13710	0	0
82	lung	healthy	barbry	1416	0	0
83	lung	healthy	DS000010060	1370	0	0
90	lung	COVID-19	GSE163919	1153	0	0
98	lung	ILD	GSE161685	1700	0	0
101	lung	ILD	GSE135893	24313	0	0
103	lung	Lymphangioleiomyomatosis	GSE139534	465	0	0
106	bone	LCH	GSE133704	4045	0	0
107	bone	psoriatic arthritis	GSE161500	1113	0	0
108	thymus	healthy	GSE159745	21	0	0
109	thymus	healthy	GSE147520	2	0	0
1	bone marrow	healthy	GSE132509	644	0	0
111	thymus	healthy	83ed3be8-4cb9-43e6-9aaa-3fbbf5d1bd3a	46	0	0
113	heart	healthy	GSE138979	122	0	0
115	heart	healthy	GSE156703	2819	0	0
116	heart	healthy	e75342a8-0f3b-4ec5-8ee1-245a23e0f7cb	3679	0	0
118	heart	healthy	8191c283-0816-424b-9b61-c3e1d6258a77	202	0	0
119	heart	COVID-19	covid	1017	0	0
120	vasculature	healthy	GSE156341	248	0	0
122	vasculature	T2 diabetes	GSE156341	1996	0	0
81	lung	healthy	5d445965-6f1a-4b68-ba3a-b8f765155d3a	17572	0	0
73	lung	healthy	GSE139534	2877	0	0
48	blood	COVID-19	eb735cc9-d0a7-48fa-b255-db726bf365af	20656	0	0
72	lung	healthy	GSE160664	72	0	0
49	blood	COVID-19	7d7cabfd-1d1f-40af-96b7-26a0825a306d	154429	0	0
50	blood	ILD	GSE136103	2062	0	0
51	blood	NAFLD	GSE136103	9254	0	0
52	blood	MS	GSE138266	4469	0	0
53	blood	SLE	GSE153765	80	0	0
54	blood	SLE	GSE142016	10356	0	0
55	blood	SLE	GSE156989	36480	0	0
56	blood	SLE	436154da-bcf1-4130-9c8b-120ff9a888f2	237129	0	0
57	blood	dengue	GSE154386	23907	0	0
58	blood	dengue	GSE145307	880	0	0
59	blood	RA	GSE159117	1241	0	0
60	blood	HIV	GSE157829	1480	0	0
62	blood	Kawasaki disease	GSE168732	7539	0	0
63	blood	sepsis	GSE167363	4293	0	0
64	lymph node	cancer	GSE125680	1224	0	0
65	lymph node	LCH	GSE133704	133	0	0
66	lung	healthy	GSE146981	114	0	0
67	lung	healthy	GSE143706	19	0	0
69	lung	healthy	GSE132914	18	0	0
220	esophagus	healthy	a3ffde6c-7ad2-498a-903c-d58e732f7470	1721	0	0
