## Extended Data Table 5 for "Scalable querying of human cell atlases via a foundational model reveals commonalities across fibrosis-associated macrophages"

### Sheet: Sheet1
author	tissue	disease	notes	paper	long signature	small signature
Morse	lung	IPF	top 50 cluster markers	Proliferating SPP1/MERTK-expressing macrophages in idiopathic pulmonary fibrosis	SPP1, APOE, CCL18, CTSB, GPNMB, CTSL, CTSD, LGMN, FTL, APOC1, CTSZ, FABP5, PSAP, MARCO, CD68, GPX1, ACP5, MS4A4A, LGALS1,CCL20, TYROBP, FCER1G, CD163, MS4A6A,TREM2, PLA2G7, LIPA, MS4A7, BRI3, LGALS3, DAB2, AP2S1, MRC1, FTH1, CAPG, CTSS, TYMP, SH3BGRL3, AIF1, GCHFR, ATP6V1F, CYBB, H2AFY, EMP3, VSIG3, SDC2, ATP6V0B, NPC2, TGBI	SPP1, MERTK, LGMN, SIGLEC10
Reyfman	lung	IPF	healthy vs IPF macs - top 60 DE	Single-Cell Transcriptomic Analysis of Human Lung Provides Insights into the Pathobiology of Pulmonary Fibrosis	SPP1, IGKC, IGHG4, RP11-1143G9.4, LIPA, LGMN, CCL2, CHI3L1, CYBB, CCL18, HLA-DQA2, S100A8, C15orf48, ACTB, IGHG3, CTSB, MARCKS, CHIT1, FN1, TIMP1, TGFBI, IL1RN, CD84, TYMP, LILRB4, TUBA1B, IGLC2, SCGB3A1, SGK1, PLA2G7, HCST, CD44, MS4A6A, PSAP, EMP1, APOC1, APOE, S100A9, SRGN, SDC2, CD9, CD14, COTL1, CALM3, ITGB2, SPARC, TGM2, CTSL, CMTM6, MAFB, CTSZ, ABCA1, UCP2, SAMHD1, MT-CO3, CRIP1, TREM2, A2…	SPP1, CCL2, CHI3
Adams	lung	IPF	healthy vs IPF macs - top DE	Single-cell RNA-seq reveals ectopic and aberrant lung-resident cell populations in idiopathic pulmonary fibrosis	CRIP1, CCL18, FN1, SPP1, MT2A, VIM, CSTB, TMSB4X, RGCC, S100A10, LGALS1, CD52, APOC1, SH3BGRL3, ACTB, TMSB10, CD9, ACTG1, YBX1, FABP5, S100A6, FABP5P7, ANKRD28, PPDPF, LGALS3, SLC1A3, S100A11, FBP1, ANXA1, LPL, HLA-DRA, APOE, STX3, FTL, ATP5F1E, GPNMB, TYROBP, SERF2, FKBP5, ENSG00000273269, RPL10, SGK1, PTMA, ANXA2, OAZ1, B2M, LIPA, HLA-DPA1, S100A4, RPS12	LIPA, LPL, FDX1, SPP1, SPARC, MATK, GPC4, PALLD, CHI3L1, CHIT1, CTSK, MMP9, MMP7, CSF1, FCMR, TIMP3, COL22A1, SIGLEC15, CCL22
Ayaub	lung	IPF	manually selected for surface marker	Single Cell RNA-seq and Mass Cytometry Reveals a Novel and a Targetable Population of Macrophages in Idiopathic Pulmonary Fibrosis	TGFB1, TNFSF13B, GPNMB, PIK3CB, SPP1, GPC4, CD84, TREM2, CD9, CD36, APOE, LILRB4, CD276, SLAMF7
Jaitin	Omental Adipose	obesity	DE mac subsets	Lipid-Associated Macrophages Control Metabolic Homeostasis in a Trem2-Dependent Manner	SPP1, CHIT1, CHI3L1, IL1RN, MMP9, PLA2G7, APOC1, CTSD, CAPG, FABP4, CYP27A1, APOE, FDX1, ACP5, LIPA, FABP5, CSTB, CCL18, CD36, GPNMB, SDC2, FBP1, CD9, RARRES1, TREM2, SCARB2, CTSL, LPL, LGALS3, CD52, ATP1B1, FUCA1, TIMP3, CTSB, PLD3, CALM3, RGCC, ALCAM, NUPR1, MGLL, ATP6V1F, LSP1, GLIPR2, ANXA2, CD68, IGSF6, BCAP31, CTSA, GUSB, LAMP1
Ramachandran	liver	cirrhosis	SAMac population	Resolving the fibrotic niche of human liver cirrhosis at single-cell level	FCGR1A, TNFAIP8L2, TMCO1, MGAT4A, FN1, CCR2, STAB1, CLDN1, LINC01094, ARHGAP24, SPARCL1, SPP1, SNCA, LTC4S, TREM2, DSE, CDK6, GAL3ST4, CLEC5A, TLR7, DEFB1, FABP4, NEK6, ASCL2, LMO2, B3GAT3, CST6, SORL1, PLXDC2, RP11-472N13.3, C10orf11, ANKRD22, FBXL15, HTRA1, VWF, OLR1, BCAT1, BHLHE41, STK38L, RP11-467L13.7, FMNL3, RP11-796E2.4, SDSL, RCBTB2, MMP14, PLEK2, VASH1, IFI27L2, NUDT14, TM6SF1, MEF2A, T…
Wendisch	lung	COVID-19, ARDS	CD163+/LGMN+	SARS-CoV-2 infection triggers profibrotic macrophage responses and lung fibrosis	MARCKS, CD84, OLFML2B, MERTK, GPNMB, LGMN, CTSB, NPL, CMKLR1, CD163, MAF, A2M, SDC3, PMP22, LIPA, PLA2G7, ADAP2, SPP1, FMN1, IDH1, APOE, SLAMF8, HS3ST1, CCL13, TGFBI, TYMP, CCL2, CD14
Martinez-M1			M1 signature	Transcriptional Profiling of the Human Monocyte-to-Macrophage Differentiation and Polarization: New Molecules and Patterns of Gene Expression	INDO, CXCL9, CCL19, CXCL10, PSME2, CCL5, CCR7, PSMA2, APOL3, IRF1, CXCL11, ATF3, HSD11B1, IL2RA, SLC31A2, BCL2A1, PSMB9, IGFBP4, OASL, CTSC, APOL1, PFKFB3, SLC2A6, IL15RA, IRF7, SLC7A5, CCL15, TRAIL, PBEF1, LIPA, FAS, APOL2, SPHK1, HSXIAPAF1, PLA1A, CSPG2, ECGF1, PFKP, HEXB, IL7R, BIRC3, HESX1, TGFBI, CHI3L2, TNF, OAS2, APOL6, PTX3, SEPP1, AK3
Martinez-M2			M2 signature	Transcriptional Profiling of the Human Monocyte-to-Macrophage Differentiation and Polarization: New Molecules and Patterns of Gene Expression	CTSC, LIPA, TGFBI, FN1, DCSIGN, MS4A6A, SEPP1, MRC1, HEXB, CCL18, CCL13, FGL2, CCL23, CLECSF13, CD36, CXCR4, P2RY5, LTA4H, DECTIN1, SLC21A9, SLC38A6, TGFBR2, DCL-1, HS3ST2, HRH1, GPR86, ADK, PSME2, CERK, GAS7, EGR2, IGF1, PSMA2, MAF, CA2, CHN2, HNMT, TLR5, SLC31A2, TPST2, PSMB9, MS4A4A, ALOX15, HS3ST1
Mulder			cluster 3 -TAM	Cross-tissue single-cell landscape of human monocytes and macrophages in health and disease	APOC1, APOE, ACP5, SPP1, CTSD, GPNMB, FABP5, LGALS3, CTSB, PLA2G7, CD63, CD9, PLD3, LIPA, LGMN, TREM2, MMP9, SDS, C1QB, CCL18, RNASE1, NUPR1, C1QC, FTL, GM2A, PRDX1, C1QA, PSAP, DNASE1L3, CAPG, CTSZ, A2M, FUCA1, OTOA, CREG1, ATP6V1F, TMEM176B, GRN, CD59, ANXA2, PLTP, CYP27A1, SDC2, LAMP1, ASAH1, VAT1, TXN, CALR, BCAP31, FABP3, PLIN2, MGST3, HEXB, IGSF6, FPR3, FAM20C, CD81, MMP14, TMEM176A, GSN, N…
