## Extended Data Table 6 for "Scalable querying of human cell atlases via a foundational model reveals commonalities across fibrosis-associated macrophages"

### Sheet: in_vitro_FM_query_studies
	study	sample	tissue	disease	train_type	mean similarity
0	GSE153421	GSM4644046	blood	healthy	ood	18.3434
1	GSE153421	GSM4644050	blood	healthy	ood	16.3667
2	GSE106850	GSM2855478	lung	NA	ood	16.2549
3	GSE106850	GSM2855480	lung	NA	ood	15.8475
4	GSE106850	GSM2855481	lung	NA	ood	15.8133
5	GSE106850	GSM2855479	lung	NA	ood	15.6484
6	GSE136974	GSM4064146	brain	brain glioblastoma	ood	14.282
7	GSE153421	GSM4644048	blood	healthy	ood	13.5996
8	GSE153421	GSM4644047	blood	healthy	ood	13.1317
9	GSE165552	GSM5082098	eye	Uveal Melanoma	ood	12.4766
10	GSE142392	GSM4226878	NA	NA	ood	12.2366
11	be21c2d1-2392-47d0-96fb-c625d115e0dc	ac22	blood	B-cell lymphoma	test	12.2351
12	GSE159113	GSM4819712	blood	healthy	ood	11.5067
13	GSE143686	GSM4272586	NA	healthy	ood	11.5039
14	GSE145809	GSM4333345	blood	healthy	ood	11.0658
15	GSE149655	GSM4506699	lung	lung adenocarcinoma	ood	10.9174
16	GSE143686	GSM4272587	NA	healthy	ood	10.8691
17	GSE149655	GSM4506698	lung	lung adenocarcinoma	ood	10.6363
18	GSE150708	GSM4557112	lung	NA	ood	10.4637
19	GSE128879	GSM3687893	blood	healthy	ood	10.4128
20	GSE142392	GSM4226877	NA	NA	ood	10.0454
21	GSE150708	GSM4557111	lung	NA	ood	9.80047
22	GSE143686	GSM4272584	NA	healthy	ood	9.55802
23	GSE150708	GSM4557110	lung	NA	ood	9.45148
24	GSE143686	GSM4272583	NA	healthy	ood	9.22254
25	GSE146590	GSM4396314	NA	acute myeloid leukemia	ood	8.88942
26	GSE168710	GSM5159500	blood	healthy	ood	8.56669
27	GSE153421	GSM4644052	blood	healthy	ood	8.52536
28	GSE153421	GSM4644051	blood	healthy	ood	8.47551
29	GSE168710	GSM5159503	blood	healthy	ood	8.40245
30	GSE168710	GSM5159502	blood	healthy	ood	8.37514
31	GSE168710	GSM5159501	blood	healthy	ood	8.34221
32	GSE150708	GSM4557109	lung	NA	ood	7.96304
33	GSE151878	GSM4592625	heart	NA	ood	6.62968
34	GSE146514	GSM4388147	NA	acute myeloid leukemia	ood	6.46223
35	GSE146590	GSM4396313	NA	acute myeloid leukemia	ood	6.20947
36	GSE153421	GSM4644049	blood	healthy	ood	5.58415
37	GSE153421	GSM4644045	blood	healthy	ood	5.39599
38	GSE150132	GSM4524031	blood	healthy	ood	5.24058
39	GSE150132	GSM4524033	blood	healthy	ood	5.12521
40	GSE150132	GSM4524029	blood	healthy	ood	4.88852
41	GSE150132	GSM4524032	blood	healthy	ood	4.56385
42	GSE150132	GSM4524030	blood	healthy	ood	4.51852
43	GSE141526	GSM4205691	skin of body	NA	ood	3.50435
44	GSE124334	GSM3529821	NA	NA	ood	2.96699
